# A multiplex extracellular interactome screening method employing high-avidity nanoparticles

**DOI:** 10.1101/2025.07.09.663943

**Authors:** Michael A. Anaya, Maxine L. Wang, Elisa Gonzalez, Annie W. Lam, Pavee Vasnarungruengkul, Jost Vielmetter, Woj M. Wojtowicz, Kai Zinn

## Abstract

Metazoan cells signal to each other via direct contact between cell surface proteins (CSPs) and by interactions of CSP receptors with secreted ligands. CSP extracellular domain (ECD) interactions control organ development and physiology and are perturbed in disease states. However, because they cannot be accurately assessed using standard high-throughput screening techniques, they are underrepresented in protein interaction databases. Many ECD interactions are of low affinity, and their detection *in vitro* requires taking advantage of avidity effects, typically by multimerization of fusion proteins. Assays that test only one or a few interactions in each binding reaction are inadequate for global interactome screening. Here we describe a new multiplex method that uses purified dimeric ECD fusion proteins coupled to 60-mer nanoparticles as soluble prey, and the same dimers coupled to spectrally distinguishable fluorescent microspheres (beads) as bait. We add one prey to a mixture of up to 500 baits in a single well, then use a Luminex FLEXMAP 3D (FM3D) instrument to read out bait identity and prey binding. The FM3D measures the fluorescent dye ratio for each bead and simultaneously determines the amount of epitope-tagged prey bound to that bead. We use the method, denoted as the Multiplex Interactome Assay (MPIA), to analyze a proof-of-concept (PoC) set of 41 CSPs and secreted protens that is derived from larger collections examined in two interactome screens that used ELISA-based binding assays. By analyzing interactions among PoC proteins, we compared the MPIA with earlier screening methods. The MPIA has a dynamic range that is at least 30-fold greater than ELISA-based assays and appears to be more sensitive. By coupling the MPIA to an automated protein production and purification platform, we hope to be able to conduct a screen for interactions among thousands of human CSPs and secreted ligands.
