## Supplementary material for "A multiplex extracellular interactome screening method employing high-avidity nanoparticles": Fig. 3 data supplement

### Sheet: PoC Protein Concentration
Table showing protein concentration and date of purification		Monomer SC3 Beads (Fig 4 screens)		Monomer SC3 Beads (Figure 5 screens)		Dimer SC3-Cys Beads (Figure 5 and Figure 6 screens)			Table showing comparison of MPIA and HIP1 protein concentration		Monomer SC3 Beads (Fig 4 screens)		Monomer SC3 Beads (Figure 5 screens)		Dimer SC3-Cys Beads (Figure 5 and Figure 6 screens)		HIP1 ECD-Fc Qualitative Expression in Supernatant		Qualitative Protein Expression of ECD-Fc in Supernatant by anti-His Western Blot relative to concentration of purified IL2-Fc protein standard
HIP ID	Protein Name	Date Purified	Concentration (nM)	Date Purified	Concentration (nM)	Date Purified	Concentration (nM)		HIP ID	Protein Name	Date Purified	Concentration (nM)	Date Purified	Concentration (nM)	Date Purified	Concentration (nM)
HIP2_0001	TWEAKR	20230815	59561	20241022	43890	20241022	43890		HIP2_0001	TWEAKR	20230815	59561	20241022	43890	20241022	43890	High		High: ≥1x intensity of 10 ng purified IL2-Fc protein
HIP2_0010	CEACAM4	20230808	45517	20241022	22830	20241022	22830		HIP2_0010	CEACAM4	20230808	45517	20241022	22830	20241022	22830	Medium		Medium: ≥0.1x and <1x intensity of 10 ng purified IL2-Fc protein
HIP2_0011	TIGIT	20230801	45345	20241022	26860	20241022	26860		HIP2_0011	TIGIT	20230801	45345	20241022	26860	20241022	26860	High		Low: <0.1x intensity of 10 ng purified IL2-Fc protein
HIP2_0020	MOG	20230808	46545	20241022	37830	20241022	37830		HIP2_0020	MOG	20230808	46545	20241022	37830	20241022	37830	High		Faint: faint band detected
HIP2_0052	LEP	20230911	20500	20241022	14120	20241022	14120		HIP2_0052	LEP	20230911	20500	20241022	14120	20241022	14120	Low		Undetectable
HIP2_0057	PD-1	20230801	21300	20241022	16260	20241022	16260		HIP2_0057	PD-1	20230801	21300	20241022	16260	20241022	16260	High
HIP2_0068	EDAR	20230815	29839	20241014	32520	20241014	32520		HIP2_0068	EDAR	20230815	29839	20241014	32520	20241014	32520	Low
HIP2_0069	VISTA	20230911	36909	20241014	20930	20241014	20930		HIP2_0069	VISTA	20230911	36909	20241014	20930	20241014	20930	High
HIP2_0085	PILRB	20230815	286	20241022	1290	20241022	1290		HIP2_0085	PILRB	20230815	286	20241022	1290	20241022	1290	Low
HIP2_0091	PILRA	20230815	100	20241022	430	20241022	430		HIP2_0091	PILRA	20230815	100	20241022	430	20241022	430	Low
HIP2_0102	RANK	20230815	27167	20241022	19190	20241022	19190		HIP2_0102	RANK	20230815	27167	20241022	19190	20241022	19190	Low
HIP2_0106	TREM1	20230911	25818	20241022	33900	20241022	33900		HIP2_0106	TREM1	20230911	25818	20241022	33900	20241022	33900	Medium
HIP2_0125	PD-L2	20230801	19146	20241022	15450	20241022	15450		HIP2_0125	PD-L2	20230801	19146	20241022	15450	20241022	15450	Medium
HIP2_0154	CNTFR	20230801	11125	20241022	14910	20241022	14910		HIP2_0154	CNTFR	20230801	11125	20241022	14910	20241022	14910	Medium
HIP2_0156	KIR2DL5	20230808	10102	20241014	3710	20241014	3710		HIP2_0156	KIR2DL5	20230808	10102	20241014	3710	20241014	3710	Medium
HIP2_0173	PD-L1	20230801	28889	20241022	27140	20241022	27140		HIP2_0173	PD-L1	20230801	28889	20241022	27140	20241022	27140	High
HIP2_0175	KIR2DL4	20230815	3182	20241022	4540	20241022	4540		HIP2_0175	KIR2DL4	20230815	3182	20241022	4540	20241022	4540	Low
HIP2_0178	BTNL9	20230815	1143	20241014	3020	20241014	3020		HIP2_0178	BTNL9	20230815	1143	20241014	3020	20241014	3020	Low
HIP2_0205	LIRB4	20230801	13889	20241022	10940	20241022	10940		HIP2_0205	LIRB4	20230801	13889	20241022	10940	20241022	10940	Undetectable
HIP2_0208	VSIG8	20230911	15600	20241014	6040	20241014	6040		HIP2_0208	VSIG8	20230911	15600	20241014	6040	20241014	6040	Undetectable
HIP2_0217	IGFBPL1	20230808	23762	20241014	3150	20241014	3150		HIP2_0217	IGFBPL1	20230808	23762	20241014	3150	20241014	3150	Low
HIP2_0263	IL1RL1	20230808	7111	20241014	2470	20241014	2470		HIP2_0263	IL1RL1	20230808	7111	20241014	2470	20241014	2470	Medium
HIP2_0278	PVR	20230801	1647	20241028	360	20241028	360		HIP2_0278	PVR	20230801	1647	20241028	360	20241028	360	Medium
HIP2_0300	IL6R	20230808	10435	20241014	3010	20241014	3010		HIP2_0300	IL6R	20230808	10435	20241014	3010	20241014	3010	High
HIP2_0324	OPG	20230801	4600	20241028	3900	20241028	3900		HIP2_0324	OPG	20230801	4600	20241028	3900	20241028	3900	Low
HIP2_0336	NTRK1	20230801	5500	20241104	6390	20241104	6390		HIP2_0336	NTRK1	20230801	5500	20241104	6390	20241104	6390	High
HIP2_0359	LIRA3	20230808	957	20241028	810	20241028	810		HIP2_0359	LIRA3	20230808	957	20241028	810	20241028	810	High
HIP2_0368	AXL	20230808	4592	20241014	2850	20241014	2850		HIP2_0368	AXL	20230808	4592	20241014	2850	20241014	2850	High
HIP2_0373	LIRB5	20230801	100	20241103	BQL	20241103	BQL		HIP2_0373	LIRB5	20230801	100	20241103	BQL	20241103	BQL	High
HIP2_0375	LIRB1	20230815	7053	20241014	2660	20241014	2660		HIP2_0375	LIRB1	20230815	7053	20241014	2660	20241014	2660	High
HIP2_0424	WFIKKN2	20230808	190	20241022	450	20241022	450		HIP2_0424	WFIKKN2	20230808	190	20241022	450	20241022	450	Faint
HIP2_0428	ISLR2	20230808	174	20241028	440	20241028	440		HIP2_0428	ISLR2	20230808	174	20241028	440	20241028	440	High
HIP2_0462	IgSF9b	20230911	BQL	20241028	BQL	20241028	BQL		HIP2_0462	IgSF9b	20230911	BQL	20241028	BQL	20241028	BQL	Low
HIP2_0476	TIE1	20230801	2160	20241104	3180	20241104	3180		HIP2_0476	TIE1	20230801	2160	20241104	3180	20241104	3180	High
HIP2_0482	VSIG10L	20230808	1000	20241028	2290	20241028	2290		HIP2_0482	VSIG10L	20230808	1000	20241028	2290	20241028	2290	Medium
HIP2_0493	ICAM5	20230808	1000	20241024	BQL	20241024	BQL		HIP2_0493	ICAM5	20230808	1000	20241024	BQL	20241024	BQL	Medium
HIP2_0497	LEPR	20230808	533	20241024	160	20241024	160		HIP2_0497	LEPR	20230808	533	20241024	160	20241024	160	Medium
HIP2_0518	Punc E11	20230815	1467	20241022	240	20241022	240		HIP2_0518	Punc E11	20230815	1467	20241022	240	20241022	240	High
HIP2_0542	DCC	20230815	1857	20241022	1260	20241022	1260		HIP2_0542	DCC	20230815	1857	20241022	1260	20241022	1260	High
HIP2_0565	ACE2	20230911	BQL	20241024	BQL	20241024	BQL		HIP2_0565	ACE2	20230911	BQL	20241024	BQL	20241024	BQL	not in HIP1 screen
HIP2_0566	EPHA3	20230808	5102	20241014	680	20241014	680		HIP2_0566	EPHA3	20230808	5102	20241014	680	20241014	680	not in HIP1 screen
BQL: below quantitation limit			2		4		4
# below prey target concentration (i.e., <1500 nM)			13		14		14
% below prey target concentration			0.317073		0.341463		0.341463
# below bait target concentration (i.e., <500 nM)			7		10		10
% below bait target concentration			0.170732		0.243902		0.243902
