## Supplementary material for "A multiplex extracellular interactome screening method employing high-avidity nanoparticles": Fig. 4 data supplement

### Sheet: Anaya et al_Fig 4 data supp
PPI Source	HIP1 Screen	GNE Screen	Prey	Bait	Prey::Bait	Run M1	Run M2	# Runs	# Runs PPI Observed / # Runs	MPIA PPI	HIP1 PPI	GNE PPI	MPIA Bidirectional	HIP1 Bidirectional	GNE Bidirectional
HIP1 (+), GNE (+)	10 FOB	POS-HICONF	CEACAM4	PD-L2	CEACAM4::PD-L2	13042	10451	2	2 / 2	yes	yes	yes	yes	no	yes
	no binding	POS-HICONF	PD-L2	CEACAM4	PD-L2::CEACAM4	12744.5	11533	2	2 / 2	yes	no	yes
HIP1 (+), GNE (+)	8 FOB	POS-HICONF	EDAR	LIRB1	EDAR::LIRB1	10360	11318	2	2 / 2	yes	yes	yes	yes	yes	no
	10 FOB	no binding	LIRB1	EDAR	LIRB1::EDAR	16689	9414	2	2 / 2	yes	yes	no
HIP1 (+), GNE (+)	no binding	POS-HICONF	KIR2DL5	PVR	KIR2DL5::PVR	1460	1929	2	2 / 2	yes	yes	yes	yes	no	yes
	11 FOB	POS-HICONF	PVR	KIR2DL5	PVR::KIR2DL5	808.5	3627.5	2	1 / 2	yes	yes	yes
HIP1 (+), GNE (+)	25 FOB	no binding	NTRK1	TIE1	NTRK1::TIE1	14659	8707	2	2 / 2	yes	yes	yes	yes	no	no
	no binding	POS-HICONF	TIE1	NTRK1	TIE1::NTRK1	14535	19505	2	2 / 2	yes	yes	yes
HIP1 (+), GNE (+)	22 FOB	POS-HICONF	PD-1	PD-L2	PD-1::PD-L2	14664	10088	2	2 / 2	yes	yes	yes	yes	yes	yes
	15 FOB	POS-HICONF	PD-L2	PD-1	PD-L2::PD-1	18182	12240.5	2	2 / 2	yes	yes	yes
HIP1 (+), GNE (+)	30 FOB	POS-HICONF	PD-L1	PD-1	PD-L1::PD-1	20434.5	13637.5	2	2 / 2	yes	yes	yes	yes	yes	yes
	15 FOB	POS-HICONF	PD-1	PD-L1	PD-1::PD-L1	19313.5	11898.5	2	2 / 2	yes	yes	yes
HIP1 (+), GNE (+)	54 FOB	POS-HICONF	PVR	TIGIT	PVR::TIGIT	16239	12977	2	2 / 2	yes	yes	yes	yes	yes	yes
	12 FOB	POS-HICONF	TIGIT	PVR	TIGIT::PVR	15240	8578	2	2 / 2	yes	yes	yes
HIP1 (+), GNE (+)	11 FOB	no binding	AXL	IL1RL1	AXL::IL1RL1	922	5231.5	2	2 / 2	yes	yes	yes	yes	yes	no
	20 FOB	POS-HICONF	IL1RL1	AXL	IL1RL1::AXL	4482	3735	2	2 / 2	yes	yes	yes
HIP1 (+), GNE (+)	no binding	no binding	BTNL9	IL6R	BTNL9::IL6R	504	82.5	2	0 / 2	no	yes	yes	no	no	no
	8 FOB	POS-HICONF	IL6R	BTNL9	IL6R::BTNL9	944	3188	2	2 / 2	yes	yes	yes
