## Supplementary material for "A multiplex extracellular interactome screening method employing high-avidity nanoparticles": Fig. 7 data supplement

### Sheet: Anaya et al_Fig 7 data supp
PPI Source	HIP1 Screen	GNE Screen	Prey	Bait	Prey::Bait	Run D1	Run D2	Run D3	Run D4	# Runs	# Runs PPI Observed / # Runs	MPIA PPI	HIP1 PPI	GNE PPI	MPIA Bidirectional	HIP1 Bidirectional	GNE Bidirectional
HIP1 (+), GNE (+)	10 FOB	POS-HICONF	CEACAM4	PD-L2	CEACAM4::PD-L2	12879	15359	8212.5	9651	4	4 / 4	yes	yes	yes	yes	no	yes
	no binding	POS-HICONF	PD-L2	CEACAM4	PD-L2::CEACAM4	14182	15236	9192	6183	4	4 / 4	yes	no	yes
HIP1 (+), GNE (+)	8 FOB	POS-HICONF	EDAR	LIRB1	EDAR::LIRB1	15245	16343	8601.5	7835	4	4 / 4	yes	yes	yes	yes	yes	no
	10 FOB	no binding	LIRB1	EDAR	LIRB1::EDAR	17061	17884	9812	8973	4	4 / 4	yes	yes	no
HIP1 (+), GNE (+)	no binding	POS-HICONF	KIR2DL5	PVR	KIR2DL5::PVR	5355	4989	2841.5	2896	4	4 / 4	yes	no	yes	yes	no	yes
	11 FOB	POS-HICONF	PVR	KIR2DL5	PVR::KIR2DL5	3851.5	4099	4314	2944	4	4 / 4	yes	yes	yes
HIP1 (+), GNE (+)	25 FOB	no binding	NTRK1	TIE1	NTRK1::TIE1	11498.5	10599.5	7570	4776	4	4 / 4	yes	yes	no	yes	no	no
	no binding	POS-HICONF	TIE1	NTRK1	TIE1::NTRK1	33997	20167.5	12862.5	14424	4	4 / 4	yes	no	yes
HIP1 (+), GNE (+)	22 FOB	POS-HICONF	PD-1	PD-L2	PD-1::PD-L2	12356	15121	7162	6884.5	4	4 / 4	yes	yes	yes	yes	yes	yes
	15 FOB	POS-HICONF	PD-L2	PD-1	PD-L2::PD-1	15624.5	17632	9900.5	7199	4	4 / 4	yes	yes	yes
HIP1 (+), GNE (+)	30 FOB	POS-HICONF	PD-L1	PD-1	PD-L1::PD-1	16930.5	17724	13595.5	9426	4	4 / 4	yes	yes	yes	yes	yes	yes
	15 FOB	POS-HICONF	PD-1	PD-L1	PD-1::PD-L1	15208	18112	10729	9021	4	4 / 4	yes	yes	yes
HIP1 (+), GNE (+)	54 FOB	POS-HICONF	PVR	TIGIT	PVR::TIGIT	16437.5	15856	12270.5	9524	4	4 / 4	yes	yes	yes	yes	yes	yes
	12 FOB	POS-HICONF	TIGIT	PVR	TIGIT::PVR	12611.5	13599	8460	5560.5	4	4 / 4	yes	yes	yes
HIP1 (+), GNE (+)	11 FOB	no binding	AXL	IL1RL1	AXL::IL1RL1	5382	5382	4202	3334	4	4 / 4	yes	yes	no	yes	yes	no
	20 FOB	POS-HICONF	IL1RL1	AXL	IL1RL1::AXL	5785	5947.5	3303	2655	4	4 / 4	yes	yes	yes
HIP1 (+), GNE (+)	no binding	no binding	BTNL9	IL6R	BTNL9::IL6R	89	95	38	71	4	0 / 4	no	no	no	no	no	no
	8 FOB	POS-HICONF	IL6R	BTNL9	IL6R::BTNL9	5757	6820	3511	2999	4	4 / 4	yes	yes	yes
HIP1 (+), GNE (-)	13 FOB	no binding	IL6R	LIRA3	IL6R::LIRA3	7938.5	8635	4103	3488	4	4 / 4	yes	yes	no	yes	no	NB
	no binding	no binding	LIRA3	IL6R	LIRA3::IL6R	10067.5	10313	6693	5194	4	4 / 4	yes	no	no
HIP1 (+), GNE (-)	10 FOB	no binding	AXL	IL6R	AXL::IL6R	26.5	26	28.5	22	4	0 / 4	no	yes	no	NB	no	NB
	no binding	no binding	IL6R	AXL	IL6R::AXL	66	62	38	47.5	4	0 / 4	no	no	no
HIP1 (+), GNE (-)	9 FOB	no binding	AXL	KIR2DL5	AXL::KIR2DL5	31	33	29.5	26	4	0 / 4	no	yes	no	NB	no	NB
	no binding	no binding	KIR2DL5	AXL	KIR2DL5::AXL	28	36	27	21	4	0 / 4	no	no	no
HIP1 (+), GNE (-)	10 FOB	no binding	AXL	PILRB	AXL::PILRB	31	33	32	39.5	4	0 / 4	no	yes	no	NB	no	NB
	no binding	no binding	PILRB	AXL	PILRB::AXL	24	30	24	24.5	4	0 / 4	no	no	no
HIP1 (+), GNE (-)	5 FOB	no binding	PD-L1	PD-L2	PD-L1::PD-L2	342.5	325	87.5	98	4	0 / 4	no	yes	no	no	no	NB
	no binding	no binding	PD-L2	PD-L1	PD-L2::PD-L1	4197	4012.5	2206	1087	4	4 / 4	yes	no	no
HIP1 (+), GNE (-)	9 FOB	no binding	IL6R	ISLR2	IL6R::ISLR2	315	160	142.5	101.5	4	0 / 4	no	yes	no	NB	no	NB
	no binding	no binding	ISLR2	IL6R	ISLR2::IL6R	44.5	49.5	63	257	4	0 / 4	no	no	no
HIP1 (+), GNE (-)	no binding	no binding	LIRB5	MOG	LIRB5::MOG	128	94	50	52	4	0 / 4	no	no	no	NB	no	NB
	5 FOB	no binding	MOG	LIRB5	MOG::LIRB5	37	39	34	30	4	0 / 4	no	yes	no
HIP1 (+), GNE (-)	no binding	no binding	LIRB5	TWEAKR	LIRB5::TWEAKR	36	32.5	32	30.5	4	0 / 4	no	no	no	NB	no	NB
	5 FOB	no binding	TWEAKR	LIRB5	TWEAKR::LIRB5	37	35	36.5	30	4	0 / 4	no	yes	no
HIP1 (+), GNE (-)	6 FOB	no binding	MOG	TIE1	MOG::TIE1	42.5	48	38.5	29	4	0 / 4	no	yes	no	NB	no	NB
	no binding	no binding	TIE1	MOG	TIE1::MOG	68	86	55	64.5	4	0 / 4	no	no	no
HIP1 (-), GNE (+)	no binding	POS-HICONF	LIRA3	IgSF9b	LIRA3::IgSF9b	13231.5	12799	8770	6285	4	4 / 4	yes	no	yes	yes	NB	no
	no binding	no binding	IgSF9b	LIRA3	IgSF9b::LIRA3	1560	4906	2603	1401.5	4	4 / 4	yes	no	no
HIP1 (-), GNE (+)	no binding	no binding	TREM1	VSIG8	TREM1::VSIG8	46	170	51.5	36	4	0 / 4	no	no	no	NB	NB	no
	no binding	POS-HICONF	VSIG8	TREM1	VSIG8::TREM1	24	22	20	20	4	0 / 4	no	no	yes
HIP1 (-), GNE (+)	no binding	no binding	IL6R	LIRB1	IL6R::LIRB1	2885	4126	1898.5	1536	4	4 / 4	yes	no	no	yes	NB	no
	no binding	POS-HICONF	LIRB1	IL6R	LIRB1::IL6R	5162.5	5595.5	2485	860	4	3 / 4	yes	no	yes
HIP1 (-), GNE (+)	no binding	no binding	AXL	VSIG10L	AXL::VSIG10L	6017	5741	4077	3085.5	4	4 / 4	yes	no	no	yes	NB	no
	no binding	POS-HICONF	VSIG10L	AXL	VSIG10L::AXL	7744	7866	5279.5	4518	4	4 / 4	yes	no	yes
HIP1 (-), GNE (+)	no binding	POS-HICONF	CNTFR	LIRB4	CNTFR::LIRB4	31	34	28.5	31	4	0 / 4	no	no	yes	NB	NB	no
	no binding	no binding	LIRB4	CNTFR	LIRB4::CNTFR	25	29.5	22	22.5	4	0 / 4	no	no	no
HIP1 (-), GNE (+)	no binding	no binding	VSIG8	VISTA	VSIG8::VISTA	6906	7514	1404	377	4	3 / 4	yes	no	no	yes	NB	no
	no binding	POS-HICONF	VISTA	VSIG8	VISTA::VSIG8	1604	917	406	154	4	1 / 4	yes	no	yes
HIP1 (-), GNE (+)	no binding	POS-HICONF	ICAM5	PD-L2	ICAM5::PD-L2	6678	77	2982	2241	4	3 / 4	yes	no	yes	yes	NB	no
	no binding	no binding	PD-L2	ICAM5	PD-L2::ICAM5	8046	8362	4865.5	3270	4	4 / 4	yes	no	no
HIP1 (-), GNE (+)	no binding	no binding	KIR2DL4	MOG	KIR2DL4::MOG	52	45	30.5	37	4	0 / 4	no	no	no	NB	NB	no
	no binding	POS-HICONF	MOG	KIR2DL4	MOG::KIR2DL4	25	26	22.5	21	4	0 / 4	no	no	yes
HIP1 (-), GNE (+)	no binding	POS-HICONF	KIR2DL5	LEPR	KIR2DL5::LEPR	24	25	23	26	4	0 / 4	no	no	yes	NB	NB	no
	no binding	no binding	LEPR	KIR2DL5	LEPR::KIR2DL5	24	21	24	24	4	0 / 4	no	no	no
HIP1 (-), GNE (+)	no binding	POS-HICONF	PD-L2	RANK	PD-L2::RANK	44	44	41.5	36	4	0 / 4	no	no	yes	NB	NB	no
	no binding	no binding	RANK	PD-L2	RANK::PD-L2	23	298.5	16	18	4	0 / 4	no	no	no
HIP1 (+), GNE (NT)	12 FOB	not tested	DCC	IGFBPL1	DCC::IGFBPL1	11315.5	12305.5	9513	6796	4	4 / 4	yes	yes	NT	yes	yes	NT
	9 FOB	not tested	IGFBPL1	DCC	IGFBPL1::DCC	ND	ND	ND	ND	0	0 / 0	yes	yes	NT
HIP1 (+), GNE (NT)	12 FOB	not tested	LEP	ISLR2	LEP::ISLR2	9871	8815	6667.5	5162	4	4 / 4	yes	yes	NT	yes	no	NT
	no binding	not tested	ISLR2	LEP	ISLR2::LEP	13992	13608	8823	6677	4	4 / 4	yes	no	NT
HIP1 (+), GNE (NT)	6 FOB	not tested	AXL	PILRA	AXL::PILRA	24	25	21.5	18	4	0 / 4	no	yes	NT	NB	no	NT
	no binding	not tested	PILRA	AXL	PILRA::AXL	17.5	21.5	24	15.5	4	0 / 4	no	no	NT
HIP1 (+), GNE (NT)	21 FOB	not tested	LEP	LEPR	LEP::LEPR	3578.5	3682	1596	1360.5	4	4 / 4	yes	yes	NT	yes	yes	NT
	35 FOB	not tested	LEPR	LEP	LEPR::LEP	602	640	468	398	4	0 / 4	yes	yes	NT
HIP1 (+), GNE (NT)	10 FOB	not tested	Punc E11	WFIKKN2	Punc E11::WFIKKN2	10673	10642.5	7633	ND	3	3 / 3	yes	yes	NT	yes	no	NT
	no binding	not tested	WFIKKN2	Punc E11	WFIKKN2::Punc E11	14815	14294.5	10404	8484	4	4 / 4	yes	no	NT
HIP1 (+), GNE (NT)	no binding	not tested	LIRA3	PILRA	LIRA3::PILRA	25	24	21.5	18	4	0 / 4	no	no	NT	NB	no	NT
	5 FOB	not tested	PILRA	LIRA3	PILRA::LIRA3	32.5	32	30	32	4	0 / 4	no	yes	NT
HIP1 (NT), GNE (+)	not tested	not tested	EPHA3	LIRA3	EPHA3::LIRA3	4064.5	4286.5	2651	2079	4	4 / 4	yes	NT	NT	yes	NT	NA
	not tested	POS-HICONF	LIRA3	EPHA3	LIRA3::EPHA3	8353.5	8712	5841	4426	4	4 / 4	yes	NT	yes
HIP1 (NT), GNE (+)	not tested	not tested	ACE2	OPG	ACE2::OPG	40	38	38.5	36	4	0 / 4	no	NT	NT	NB	NT	NA
	not tested	POS-HICONF	OPG	ACE2	OPG::ACE2	63	50	51	37	4	0 / 4	no	NT	yes
HIP1 (NT), GNE (+)	not tested	POS-HICONF	PD-L1	EPHA3	PD-L1::EPHA3	12573	12717	10267	6739	4	4 / 4	yes	NT	yes	yes	NT	NA
	not tested	not tested	EPHA3	PD-L1	EPHA3::PD-L1	14651.5	13467	10668	9334	4	4 / 4	yes	NT	NT
HIP1 (NT), GNE (+)	not tested	not tested	ACE2	RANK	ACE2::RANK	31	28	31	30	4	0 / 4	no	NT	NT	NB	NT	NA
	not tested	POS-HICONF	RANK	ACE2	RANK::ACE2	29	60	32	28	4	0 / 4	no	NT	yes
HIP1 (NT), GNE (+)	not tested	not tested	ACE2	TIGIT	ACE2::TIGIT	47	43.5	38	33	4	0 / 4	no	NT	NT	NB	NT	NA
	not tested	POS-HICONF	TIGIT	ACE2	TIGIT::ACE2	37	34	31.5	30	4	0 / 4	no	NT	yes
ND: not determined (bead count <20)
NT: not tested
NA: not applicable (PPI not tested in both orientations)
